# RNA Immunoprecipitation and Sequencing of Isolated RNAs (RIP-SIR) Identifies Endogenous miRNA-Target Interactions

**DOI:** 10.1101/2022.08.22.504764

**Authors:** Julie Wells, Anuj Srivastava, Richard S. Maser, Rupesh Kesharwani, Vishal Kumar Sarsani, Sandra L. Daigle, Ryan P. Lynch, Heidi J. Munger, Rosalinda Doty, Ruth L. Saxl, Carol J. Bult

## Abstract

MicroRNAs (miRNAs) are crucial post-transcriptional regulators of gene expression in species ranging from plants to mammals. Unraveling the complex networks of miRNA-mediated regulation of gene expression requires the ability to identify the mRNA targets of individual miRNAs in native cellular contexts. Here we describe RIP-SIR, an unbiased genome-wide method for identifying interactions between endogenous miRNAs and their targets in almost any tissue or cell type.
