## Supplemental Table 3 for "RNA Immunoprecipitation and Sequencing of Isolated RNAs (RIP-SIR) Identifies Endogenous miRNA-Target Interactions"

### Sheet: ES_Normal_vs_LS_Tumor
miRNA:mRNA pair	miRNA	mRNA	cor	pval
mmu-miR-322-3p:AF357355	mmu-miR-322-3p	AF357355	-0.598996	0.000611873
mmu-miR-338-3p:DQ267100	mmu-miR-338-3p	DQ267100	-0.585614	0.000835784
mmu-miR-322-3p:DQ267100	mmu-miR-322-3p	DQ267100	-0.563742	0.00135325
mmu-miR-148a-5p:AF357355	mmu-miR-148a-5p	AF357355	-0.517354	0.00339814
mmu-miR-148a-5p:DQ267100	mmu-miR-148a-5p	DQ267100	-0.513229	0.00366588
mmu-miR-338-3p:AF357355	mmu-miR-338-3p	AF357355	-0.480379	0.00649803
mmu-miR-322-3p:Rian	mmu-miR-322-3p	Rian	-0.47617	0.0069656
mmu-miR-322-3p:Mir5109	mmu-miR-322-3p	Mir5109	-0.458935	0.0091796
mmu-miR-322-3p:Snord52	mmu-miR-322-3p	Snord52	-0.417076	0.0170125
mmu-miR-338-3p:Snord52	mmu-miR-338-3p	Snord52	-0.4025	0.0207468
mmu-miR-338-3p:Rian	mmu-miR-338-3p	Rian	-0.400437	0.0213242
mmu-miR-148a-5p:Snord52	mmu-miR-148a-5p	Snord52	-0.377744	0.0285483
mmu-miR-322-3p:Snord12	mmu-miR-322-3p	Snord12	-0.364758	0.0334651
mmu-miR-148a-5p:Snord12	mmu-miR-148a-5p	Snord12	-0.286906	0.0776483
mmu-miR-24-2-5p:DQ267100	mmu-miR-24-2-5p	DQ267100	-0.270344	0.0908195
mmu-miR-148a-5p:Mir5109	mmu-miR-148a-5p	Mir5109	-0.25273	0.106449
mmu-miR-24-2-5p:AF357355	mmu-miR-24-2-5p	AF357355	-0.249277	0.109713
mmu-miR-338-3p:Snord12	mmu-miR-338-3p	Snord12	-0.190539	0.175576
mmu-miR-24-2-5p:Rian	mmu-miR-24-2-5p	Rian	-0.189357	0.177101
mmu-miR-497a-5p:DQ267100	mmu-miR-497a-5p	DQ267100	-0.183186	0.185195
mmu-miR-194-5p:Snord12	mmu-miR-194-5p	Snord12	-0.165615	0.209388
mmu-miR-497a-5p:AF357355	mmu-miR-497a-5p	AF357355	-0.153083	0.227652
mmu-miR-148a-5p:Rian	mmu-miR-148a-5p	Rian	-0.144113	0.241223
mmu-miR-130b-3p:Mir5109	mmu-miR-130b-3p	Mir5109	-0.133591	0.25765
mmu-miR-338-3p:Mir5109	mmu-miR-338-3p	Mir5109	-0.128029	0.266548
mmu-miR-130b-3p:Snord12	mmu-miR-130b-3p	Snord12	-0.116422	0.28557
mmu-miR-136-5p:Snord12	mmu-miR-136-5p	Snord12	-0.100958	0.311809
mmu-miR-194-5p:Mir5109	mmu-miR-194-5p	Mir5109	-0.0828526	0.343701
mmu-miR-497a-5p:Rian	mmu-miR-497a-5p	Rian	-0.0207513	0.459927
mmu-miR-136-5p:Mir5109	mmu-miR-136-5p	Mir5109	-0.018299	0.46465
mmu-miR-194-5p:Rian	mmu-miR-194-5p	Rian	-0.00581911	0.488746
mmu-miR-541-5p:Snord12	mmu-miR-541-5p	Snord12	-0.00212978	0.495881
mmu-miR-300-3p:Mir5109	mmu-miR-300-3p	Mir5109	-0.00127351	0.497537

### Sheet: ES_Tumor_vs_LS_Normal
	miRNA	mRNA	cor	pval
mmu-miR-615-5p:Rnu11	mmu-miR-615-5p	Rnu11	-0.383247	0.029308
mmu-miR-615-5p:Snord12	mmu-miR-615-5p	Snord12	-0.347994	0.044131
mmu-miR-615-5p:Snord49a	mmu-miR-615-5p	Snord49a	-0.460454	0.0102726
mmu-miR-615-5p:Snord4a	mmu-miR-615-5p	Snord4a	-0.405669	0.0221122
mmu-miR-125a-5p:Gas5	mmu-miR-125a-5p	Gas5	-0.0516341	0.403183
mmu-miR-125a-5p:Lars2	mmu-miR-125a-5p	Lars2	0.086481	0.659478
mmu-miR-125a-5p:Mir1839	mmu-miR-125a-5p	Mir1839	-0.0514139	0.403588
mmu-miR-125a-5p:Rnu11	mmu-miR-125a-5p	Rnu11	0.0691682	0.628744
mmu-miR-125a-5p:Scarna17	mmu-miR-125a-5p	Scarna17	-0.00309751	0.494138
mmu-miR-125a-5p:Snora16a	mmu-miR-125a-5p	Snora16a	0.139839	0.747513
mmu-miR-125a-5p:Snora28	mmu-miR-125a-5p	Snora28	0.00351904	0.50666
mmu-miR-125a-5p:Snora34	mmu-miR-125a-5p	Snora34	0.145012	0.755408
mmu-miR-125a-5p:Snora64	mmu-miR-125a-5p	Snora64	0.0832673	0.653841
mmu-miR-125a-5p:Snora68	mmu-miR-125a-5p	Snora68	0.162049	0.780505
mmu-miR-125a-5p:Snora7a	mmu-miR-125a-5p	Snora7a	0.00231279	0.504377
mmu-miR-125a-5p:Snord12	mmu-miR-125a-5p	Snord12	0.339888	0.951779
mmu-miR-125a-5p:Snord22	mmu-miR-125a-5p	Snord22	-0.0563068	0.394607
mmu-miR-125a-5p:Snord49a	mmu-miR-125a-5p	Snord49a	-0.00924159	0.482515
mmu-miR-125a-5p:Snord4a	mmu-miR-125a-5p	Snord4a	0.0409339	0.577019
mmu-miR-125a-5p:Snord55	mmu-miR-125a-5p	Snord55	-0.0104745	0.480184
mmu-miR-125b-5p:Gas5	mmu-miR-125b-5p	Gas5	0.0151946	0.528734
mmu-miR-125b-5p:Lars2	mmu-miR-125b-5p	Lars2	0.17254	0.795242
mmu-miR-125b-5p:Mir1839	mmu-miR-125b-5p	Mir1839	0.0314254	0.55927
mmu-miR-125b-5p:Rnu11	mmu-miR-125b-5p	Rnu11	0.166898	0.787386
mmu-miR-125b-5p:Scarna17	mmu-miR-125b-5p	Scarna17	0.092616	0.670147
mmu-miR-125b-5p:Snora16a	mmu-miR-125b-5p	Snora16a	0.211094	0.844448
mmu-miR-125b-5p:Snora28	mmu-miR-125b-5p	Snora28	0.0631007	0.617778
mmu-miR-125b-5p:Snora34	mmu-miR-125b-5p	Snora34	0.227687	0.863156
mmu-miR-125b-5p:Snora64	mmu-miR-125b-5p	Snora64	0.143558	0.753202
mmu-miR-125b-5p:Snora68	mmu-miR-125b-5p	Snora68	0.226155	0.861492
mmu-miR-125b-5p:Snora7a	mmu-miR-125b-5p	Snora7a	0.0440828	0.582866
mmu-miR-125b-5p:Snord12	mmu-miR-125b-5p	Snord12	0.432397	0.984564
mmu-miR-125b-5p:Snord22	mmu-miR-125b-5p	Snord22	-0.0393959	0.425843
mmu-miR-125b-5p:Snord49a	mmu-miR-125b-5p	Snord49a	0.0908044	0.66701
mmu-miR-125b-5p:Snord4a	mmu-miR-125b-5p	Snord4a	0.159118	0.776289
mmu-miR-125b-5p:Snord55	mmu-miR-125b-5p	Snord55	0.0612546	0.614423
mmu-miR-150-5p:Gas5	mmu-miR-150-5p	Gas5	0.139896	0.747602
mmu-miR-150-5p:Lars2	mmu-miR-150-5p	Lars2	0.24229	0.878378
mmu-miR-150-5p:Mir1839	mmu-miR-150-5p	Mir1839	0.159683	0.777104
mmu-miR-150-5p:Rnu11	mmu-miR-150-5p	Rnu11	0.196314	0.826523
mmu-miR-150-5p:Scarna17	mmu-miR-150-5p	Scarna17	0.190736	0.819452
mmu-miR-150-5p:Snora16a	mmu-miR-150-5p	Snora16a	0.252339	0.888181
mmu-miR-150-5p:Snora28	mmu-miR-150-5p	Snora28	0.180445	0.805972
mmu-miR-150-5p:Snora34	mmu-miR-150-5p	Snora34	0.267176	0.901667
mmu-miR-150-5p:Snora64	mmu-miR-150-5p	Snora64	0.241217	0.877299
mmu-miR-150-5p:Snora68	mmu-miR-150-5p	Snora68	0.240719	0.876796
mmu-miR-150-5p:Snora7a	mmu-miR-150-5p	Snora7a	0.164504	0.784003
mmu-miR-150-5p:Snord12	mmu-miR-150-5p	Snord12	0.273898	0.907395
mmu-miR-150-5p:Snord22	mmu-miR-150-5p	Snord22	0.128938	0.730477
mmu-miR-150-5p:Snord49a	mmu-miR-150-5p	Snord49a	0.167555	0.788309
mmu-miR-150-5p:Snord4a	mmu-miR-150-5p	Snord4a	0.169958	0.791666
mmu-miR-150-5p:Snord55	mmu-miR-150-5p	Snord55	0.173983	0.797224
mmu-miR-151-3p:Gas5	mmu-miR-151-3p	Gas5	0.164342	0.783774
mmu-miR-151-3p:Lars2	mmu-miR-151-3p	Lars2	0.142696	0.751889
mmu-miR-151-3p:Mir1839	mmu-miR-151-3p	Mir1839	0.181109	0.806859
mmu-miR-151-3p:Rnu11	mmu-miR-151-3p	Rnu11	0.219095	0.853657
mmu-miR-151-3p:Scarna17	mmu-miR-151-3p	Scarna17	0.174392	0.797785
mmu-miR-151-3p:Snora16a	mmu-miR-151-3p	Snora16a	0.0613352	0.61457
mmu-miR-151-3p:Snora28	mmu-miR-151-3p	Snora28	0.0351621	0.56626
mmu-miR-151-3p:Snora34	mmu-miR-151-3p	Snora34	0.0552635	0.603482
mmu-miR-151-3p:Snora64	mmu-miR-151-3p	Snora64	0.0772831	0.643258
mmu-miR-151-3p:Snora68	mmu-miR-151-3p	Snora68	0.00984319	0.518623
mmu-miR-151-3p:Snora7a	mmu-miR-151-3p	Snora7a	0.00997473	0.518871
mmu-miR-151-3p:Snord12	mmu-miR-151-3p	Snord12	-0.0112657	0.478688
mmu-miR-151-3p:Snord22	mmu-miR-151-3p	Snord22	0.0997018	0.682311
mmu-miR-151-3p:Snord49a	mmu-miR-151-3p	Snord49a	0.272083	0.905871
mmu-miR-151-3p:Snord4a	mmu-miR-151-3p	Snord4a	0.16395	0.783217
mmu-miR-151-3p:Snord55	mmu-miR-151-3p	Snord55	0.117523	0.712082
mmu-miR-181b-5p:Gas5	mmu-miR-181b-5p	Gas5	0.378	0.968772
mmu-miR-181b-5p:Lars2	mmu-miR-181b-5p	Lars2	0.400936	0.976499
mmu-miR-181b-5p:Mir1839	mmu-miR-181b-5p	Mir1839	0.307746	0.932744
mmu-miR-181b-5p:Rnu11	mmu-miR-181b-5p	Rnu11	0.396761	0.975217
mmu-miR-181b-5p:Scarna17	mmu-miR-181b-5p	Scarna17	0.385172	0.971373
mmu-miR-181b-5p:Snora16a	mmu-miR-181b-5p	Snora16a	0.313824	0.936704
mmu-miR-181b-5p:Snora28	mmu-miR-181b-5p	Snora28	0.258431	0.89386
mmu-miR-181b-5p:Snora34	mmu-miR-181b-5p	Snora34	0.380327	0.969635
mmu-miR-181b-5p:Snora64	mmu-miR-181b-5p	Snora64	0.28307	0.914832
mmu-miR-181b-5p:Snora68	mmu-miR-181b-5p	Snora68	0.286654	0.917622
mmu-miR-181b-5p:Snora7a	mmu-miR-181b-5p	Snora7a	0.221665	0.85654
mmu-miR-181b-5p:Snord12	mmu-miR-181b-5p	Snord12	0.333856	0.948556
mmu-miR-181b-5p:Snord22	mmu-miR-181b-5p	Snord22	0.330672	0.946791
mmu-miR-181b-5p:Snord49a	mmu-miR-181b-5p	Snord49a	0.477879	0.992155
mmu-miR-181b-5p:Snord4a	mmu-miR-181b-5p	Snord4a	0.402066	0.976836
mmu-miR-181b-5p:Snord55	mmu-miR-181b-5p	Snord55	0.383085	0.970634
mmu-miR-320-3p:Gas5	mmu-miR-320-3p	Gas5	0.51768	0.995981
mmu-miR-320-3p:Lars2	mmu-miR-320-3p	Lars2	0.466954	0.990696
mmu-miR-320-3p:Mir1839	mmu-miR-320-3p	Mir1839	0.365695	0.963889
mmu-miR-320-3p:Rnu11	mmu-miR-320-3p	Rnu11	0.430058	0.984054
mmu-miR-320-3p:Scarna17	mmu-miR-320-3p	Scarna17	0.488239	0.99336
mmu-miR-320-3p:Snora16a	mmu-miR-320-3p	Snora16a	0.301835	0.928725
mmu-miR-320-3p:Snora28	mmu-miR-320-3p	Snora28	0.286515	0.917514
mmu-miR-320-3p:Snora34	mmu-miR-320-3p	Snora34	0.402378	0.976929
mmu-miR-320-3p:Snora64	mmu-miR-320-3p	Snora64	0.278892	0.911498
mmu-miR-320-3p:Snora68	mmu-miR-320-3p	Snora68	0.279187	0.911736
mmu-miR-320-3p:Snora7a	mmu-miR-320-3p	Snora7a	0.248008	0.884023
mmu-miR-320-3p:Snord12	mmu-miR-320-3p	Snord12	0.285335	0.916602
mmu-miR-320-3p:Snord22	mmu-miR-320-3p	Snord22	0.443812	0.98687
mmu-miR-320-3p:Snord49a	mmu-miR-320-3p	Snord49a	0.622587	0.999556
mmu-miR-320-3p:Snord4a	mmu-miR-320-3p	Snord4a	0.488417	0.993379
mmu-miR-320-3p:Snord55	mmu-miR-320-3p	Snord55	0.485908	0.993103
mmu-miR-351-5p:Gas5	mmu-miR-351-5p	Gas5	0.163988	0.783271
mmu-miR-351-5p:Lars2	mmu-miR-351-5p	Lars2	0.250438	0.886369
mmu-miR-351-5p:Mir1839	mmu-miR-351-5p	Mir1839	0.154639	0.769763
mmu-miR-351-5p:Rnu11	mmu-miR-351-5p	Rnu11	0.271222	0.905143
mmu-miR-351-5p:Scarna17	mmu-miR-351-5p	Scarna17	0.233702	0.869567
mmu-miR-351-5p:Snora16a	mmu-miR-351-5p	Snora16a	0.178609	0.80351
mmu-miR-351-5p:Snora28	mmu-miR-351-5p	Snora28	0.0943411	0.673125
mmu-miR-351-5p:Snora34	mmu-miR-351-5p	Snora34	0.218263	0.852715
mmu-miR-351-5p:Snora64	mmu-miR-351-5p	Snora64	0.155918	0.771636
mmu-miR-351-5p:Snora68	mmu-miR-351-5p	Snora68	0.166844	0.78731
mmu-miR-351-5p:Snora7a	mmu-miR-351-5p	Snora7a	0.0562675	0.605321
mmu-miR-351-5p:Snord12	mmu-miR-351-5p	Snord12	0.328801	0.945734
mmu-miR-351-5p:Snord22	mmu-miR-351-5p	Snord22	0.103798	0.689261
mmu-miR-351-5p:Snord49a	mmu-miR-351-5p	Snord49a	0.25174	0.887613
mmu-miR-351-5p:Snord4a	mmu-miR-351-5p	Snord4a	0.199841	0.830908
mmu-miR-351-5p:Snord55	mmu-miR-351-5p	Snord55	0.174399	0.797795
mmu-miR-423-3p:Gas5	mmu-miR-423-3p	Gas5	0.107862	0.696095
mmu-miR-423-3p:Lars2	mmu-miR-423-3p	Lars2	0.181634	0.807558
mmu-miR-423-3p:Mir1839	mmu-miR-423-3p	Mir1839	0.137778	0.744335
mmu-miR-423-3p:Rnu11	mmu-miR-423-3p	Rnu11	0.182336	0.808491
mmu-miR-423-3p:Scarna17	mmu-miR-423-3p	Scarna17	0.148249	0.760285
mmu-miR-423-3p:Snora16a	mmu-miR-423-3p	Snora16a	0.188355	0.816384
mmu-miR-423-3p:Snora28	mmu-miR-423-3p	Snora28	0.184112	0.81084
mmu-miR-423-3p:Snora34	mmu-miR-423-3p	Snora34	0.289775	0.919998
mmu-miR-423-3p:Snora64	mmu-miR-423-3p	Snora64	0.228396	0.863922
mmu-miR-423-3p:Snora68	mmu-miR-423-3p	Snora68	0.212313	0.845873
mmu-miR-423-3p:Snora7a	mmu-miR-423-3p	Snora7a	0.154048	0.768895
mmu-miR-423-3p:Snord12	mmu-miR-423-3p	Snord12	0.347726	0.955738
mmu-miR-423-3p:Snord22	mmu-miR-423-3p	Snord22	0.174907	0.798489
mmu-miR-423-3p:Snord49a	mmu-miR-423-3p	Snord49a	0.109801	0.699333
mmu-miR-423-3p:Snord4a	mmu-miR-423-3p	Snord4a	0.175124	0.798785
mmu-miR-423-3p:Snord55	mmu-miR-423-3p	Snord55	0.170371	0.79224
mmu-miR-423-5p:Gas5	mmu-miR-423-5p	Gas5	0.0441957	0.583075
mmu-miR-423-5p:Lars2	mmu-miR-423-5p	Lars2	0.231112	0.86683
mmu-miR-423-5p:Mir1839	mmu-miR-423-5p	Mir1839	0.0318136	0.559997
mmu-miR-423-5p:Rnu11	mmu-miR-423-5p	Rnu11	0.169745	0.79137
mmu-miR-423-5p:Scarna17	mmu-miR-423-5p	Scarna17	0.0615638	0.614986
mmu-miR-423-5p:Snora16a	mmu-miR-423-5p	Snora16a	0.38719	0.972074
mmu-miR-423-5p:Snora28	mmu-miR-423-5p	Snora28	0.19733	0.827792
mmu-miR-423-5p:Snora34	mmu-miR-423-5p	Snora34	0.427138	0.983398
mmu-miR-423-5p:Snora64	mmu-miR-423-5p	Snora64	0.279981	0.912375
mmu-miR-423-5p:Snora68	mmu-miR-423-5p	Snora68	0.418893	0.981428
mmu-miR-423-5p:Snora7a	mmu-miR-423-5p	Snora7a	0.204593	0.836709
mmu-miR-423-5p:Snord12	mmu-miR-423-5p	Snord12	0.60816	0.999371
mmu-miR-423-5p:Snord22	mmu-miR-423-5p	Snord22	0.0590634	0.610431
mmu-miR-423-5p:Snord49a	mmu-miR-423-5p	Snord49a	0.0724929	0.634713
mmu-miR-423-5p:Snord4a	mmu-miR-423-5p	Snord4a	0.232339	0.868131
mmu-miR-423-5p:Snord55	mmu-miR-423-5p	Snord55	0.127658	0.728442
mmu-miR-615-5p:Gas5	mmu-miR-615-5p	Gas5	-0.312276	0.0642878
mmu-miR-615-5p:Lars2	mmu-miR-615-5p	Lars2	-0.31475	0.0627081
mmu-miR-615-5p:Mir1839	mmu-miR-615-5p	Mir1839	-0.291833	0.0784617
mmu-miR-615-5p:Scarna17	mmu-miR-615-5p	Scarna17	-0.275565	0.0912214
mmu-miR-615-5p:Snora16a	mmu-miR-615-5p	Snora16a	-0.256103	0.108287
mmu-miR-615-5p:Snora28	mmu-miR-615-5p	Snora28	-0.199951	0.168957
mmu-miR-615-5p:Snora34	mmu-miR-615-5p	Snora34	-0.314099	0.0631211
mmu-miR-615-5p:Snora64	mmu-miR-615-5p	Snora64	-0.179572	0.195196
mmu-miR-615-5p:Snora68	mmu-miR-615-5p	Snora68	-0.205514	0.162181
mmu-miR-615-5p:Snora7a	mmu-miR-615-5p	Snora7a	-0.16178	0.21988
mmu-miR-615-5p:Snord22	mmu-miR-615-5p	Snord22	-0.215524	0.150411
mmu-miR-615-5p:Snord55	mmu-miR-615-5p	Snord55	-0.306178	0.0683053
mmu-miR-676-3p:Gas5	mmu-miR-676-3p	Gas5	0.344516	0.954147
mmu-miR-676-3p:Lars2	mmu-miR-676-3p	Lars2	0.339239	0.951439
mmu-miR-676-3p:Mir1839	mmu-miR-676-3p	Mir1839	0.257279	0.892802
mmu-miR-676-3p:Rnu11	mmu-miR-676-3p	Rnu11	0.33573	0.949573
mmu-miR-676-3p:Scarna17	mmu-miR-676-3p	Scarna17	0.332713	0.947927
mmu-miR-676-3p:Snora16a	mmu-miR-676-3p	Snora16a	0.252826	0.888643
mmu-miR-676-3p:Snora28	mmu-miR-676-3p	Snora28	0.204893	0.837072
mmu-miR-676-3p:Snora34	mmu-miR-676-3p	Snora34	0.341131	0.952424
mmu-miR-676-3p:Snora64	mmu-miR-676-3p	Snora64	0.234366	0.870262
mmu-miR-676-3p:Snora68	mmu-miR-676-3p	Snora68	0.233089	0.868922
mmu-miR-676-3p:Snora7a	mmu-miR-676-3p	Snora7a	0.172208	0.794784
mmu-miR-676-3p:Snord12	mmu-miR-676-3p	Snord12	0.310033	0.934255
mmu-miR-676-3p:Snord22	mmu-miR-676-3p	Snord22	0.291118	0.921005
mmu-miR-676-3p:Snord49a	mmu-miR-676-3p	Snord49a	0.449303	0.987876
mmu-miR-676-3p:Snord4a	mmu-miR-676-3p	Snord4a	0.384413	0.971106
mmu-miR-676-3p:Snord55	mmu-miR-676-3p	Snord55	0.336941	0.950223
mmu-miR-744-5p:Gas5	mmu-miR-744-5p	Gas5	0.185074	0.812106
mmu-miR-744-5p:Lars2	mmu-miR-744-5p	Lars2	0.205999	0.838402
mmu-miR-744-5p:Mir1839	mmu-miR-744-5p	Mir1839	0.130517	0.732978
mmu-miR-744-5p:Rnu11	mmu-miR-744-5p	Rnu11	0.116819	0.710929
mmu-miR-744-5p:Scarna17	mmu-miR-744-5p	Scarna17	0.197894	0.828495
mmu-miR-744-5p:Snora16a	mmu-miR-744-5p	Snora16a	0.177211	0.801622
mmu-miR-744-5p:Snora28	mmu-miR-744-5p	Snora28	0.175389	0.799146
mmu-miR-744-5p:Snora34	mmu-miR-744-5p	Snora34	0.253176	0.888973
mmu-miR-744-5p:Snora64	mmu-miR-744-5p	Snora64	0.19832	0.829025
mmu-miR-744-5p:Snora68	mmu-miR-744-5p	Snora68	0.181779	0.807751
mmu-miR-744-5p:Snora7a	mmu-miR-744-5p	Snora7a	0.159456	0.776777
mmu-miR-744-5p:Snord12	mmu-miR-744-5p	Snord12	0.227623	0.863086
mmu-miR-744-5p:Snord22	mmu-miR-744-5p	Snord22	0.179844	0.805168
mmu-miR-744-5p:Snord49a	mmu-miR-744-5p	Snord49a	0.203291	0.835132
mmu-miR-744-5p:Snord4a	mmu-miR-744-5p	Snord4a	0.2111	0.844455
mmu-miR-744-5p:Snord55	mmu-miR-744-5p	Snord55	0.215661	0.849747
mmu-miR-99b-5p:Gas5	mmu-miR-99b-5p	Gas5	0.0839666	0.65507
mmu-miR-99b-5p:Lars2	mmu-miR-99b-5p	Lars2	0.0285997	0.553973
mmu-miR-99b-5p:Mir1839	mmu-miR-99b-5p	Mir1839	0.0910879	0.667502
mmu-miR-99b-5p:Rnu11	mmu-miR-99b-5p	Rnu11	0.00583379	0.51104
mmu-miR-99b-5p:Scarna17	mmu-miR-99b-5p	Scarna17	0.0929019	0.670642
mmu-miR-99b-5p:Snora16a	mmu-miR-99b-5p	Snora16a	-0.0565549	0.394152
mmu-miR-99b-5p:Snora28	mmu-miR-99b-5p	Snora28	0.0423224	0.579599
mmu-miR-99b-5p:Snora34	mmu-miR-99b-5p	Snora34	-0.0242469	0.454205
mmu-miR-99b-5p:Snora64	mmu-miR-99b-5p	Snora64	0.0230258	0.543498
mmu-miR-99b-5p:Snora68	mmu-miR-99b-5p	Snora68	-0.0472601	0.411251
mmu-miR-99b-5p:Snora7a	mmu-miR-99b-5p	Snora7a	0.0261793	0.549428
mmu-miR-99b-5p:Snord12	mmu-miR-99b-5p	Snord12	-0.110697	0.299176
mmu-miR-99b-5p:Snord22	mmu-miR-99b-5p	Snord22	0.090576	0.666614
mmu-miR-99b-5p:Snord49a	mmu-miR-99b-5p	Snord49a	0.0835972	0.654421
mmu-miR-99b-5p:Snord4a	mmu-miR-99b-5p	Snord4a	0.027102	0.551161
mmu-miR-99b-5p:Snord55	mmu-miR-99b-5p	Snord55	0.0717962	0.633464

### Sheet: LS_Normal_vs_LS_Tumor
	miRNA	mRNA	cor	pval
mmu-miR-322-3p:AF357355	mmu-miR-322-3p	AF357355	-0.609049	0.000479704
mmu-miR-322-3p:DQ267100	mmu-miR-322-3p	DQ267100	-0.601014	0.000583077
mmu-miR-148a-5p:AF357355	mmu-miR-148a-5p	AF357355	-0.485159	0.00599877
mmu-miR-148a-5p:DQ267100	mmu-miR-148a-5p	DQ267100	-0.497006	0.00489685
mmu-miR-322-3p:Snord52	mmu-miR-322-3p	Snord52	-0.476238	0.00695778
mmu-miR-339-3p:AF357355	mmu-miR-339-3p	AF357355	-0.513073	0.00367634
mmu-miR-338-3p:DQ267100	mmu-miR-338-3p	DQ267100	-0.441291	0.0120119
mmu-miR-339-3p:DQ267100	mmu-miR-339-3p	DQ267100	-0.452699	0.0101104
mmu-miR-615-5p:Snord52	mmu-miR-615-5p	Snord52	-0.447073	0.0110149
mmu-miR-148a-5p:Snord52	mmu-miR-148a-5p	Snord52	-0.420923	0.0161224
mmu-miR-338-3p:AF357355	mmu-miR-338-3p	AF357355	-0.39254	0.0236522
mmu-miR-877-5p:Snord52	mmu-miR-877-5p	Snord52	-0.367022	0.0325641
mmu-miR-615-5p:AF357355	mmu-miR-615-5p	AF357355	-0.365882	0.0330153
mmu-miR-615-5p:DQ267100	mmu-miR-615-5p	DQ267100	-0.34552	0.041916
mmu-miR-1199-5p:DQ267100	mmu-miR-1199-5p	DQ267100	-0.331804	0.0488647
mmu-miR-1199-5p:AF357355	mmu-miR-1199-5p	AF357355	-0.32307	0.0537172
mmu-miR-872-3p:AF357355	mmu-miR-872-3p	AF357355	-0.30857	0.0625486
mmu-miR-877-5p:DQ267100	mmu-miR-877-5p	DQ267100	-0.28872	0.0762929
mmu-miR-877-5p:AF357355	mmu-miR-877-5p	AF357355	-0.258289	0.101333
mmu-miR-339-3p:Snord52	mmu-miR-339-3p	Snord52	-0.260365	0.0994655
mmu-miR-872-3p:DQ267100	mmu-miR-872-3p	DQ267100	-0.249891	0.109128
mmu-miR-150-5p:DQ267100	mmu-miR-150-5p	DQ267100	-0.22562	0.133882
mmu-miR-872-5p:DQ267100	mmu-miR-872-5p	DQ267100	-0.217024	0.143451
mmu-miR-1199-5p:Snord52	mmu-miR-1199-5p	Snord52	-0.209718	0.151915
mmu-miR-676-3p:AF357355	mmu-miR-676-3p	AF357355	-0.204027	0.158718
mmu-miR-676-3p:DQ267100	mmu-miR-676-3p	DQ267100	-0.193065	0.17234
mmu-miR-872-5p:AF357355	mmu-miR-872-5p	AF357355	-0.193371	0.171951
mmu-miR-125b-5p:DQ267100	mmu-miR-125b-5p	DQ267100	-0.16076	0.216365
mmu-miR-150-5p:AF357355	mmu-miR-150-5p	AF357355	-0.154807	0.225091
mmu-miR-338-3p:Snord52	mmu-miR-338-3p	Snord52	-0.146686	0.237289
mmu-miR-497a-5p:DQ267100	mmu-miR-497a-5p	DQ267100	-0.149663	0.232779
mmu-miR-744-5p:DQ267100	mmu-miR-744-5p	DQ267100	-0.104547	0.305633
mmu-miR-125b-5p:Snord52	mmu-miR-125b-5p	Snord52	-0.086963	0.336359
mmu-miR-497a-5p:AF357355	mmu-miR-497a-5p	AF357355	-0.089162	0.332455
mmu-miR-497a-5p:Snord52	mmu-miR-497a-5p	Snord52	-0.0499995	0.404173
mmu-miR-744-5p:AF357355	mmu-miR-744-5p	AF357355	-0.041739	0.419783
mmu-miR-872-3p:Snord52	mmu-miR-872-3p	Snord52	-0.0459017	0.4119
mmu-miR-125b-5p:AF357355	mmu-miR-125b-5p	AF357355	-0.0336521	0.435181
mmu-miR-150-5p:Snord52	mmu-miR-150-5p	Snord52	-0.02193	0.457659
mmu-miR-136-5p:AF357355	mmu-miR-136-5p	AF357355	0.250873	0.891804
mmu-miR-136-5p:DQ267100	mmu-miR-136-5p	DQ267100	0.557982	0.998472
mmu-miR-136-5p:Snord52	mmu-miR-136-5p	Snord52	0.152044	0.770796
mmu-miR-194-5p:AF357355	mmu-miR-194-5p	AF357355	0.150612	0.76865
mmu-miR-194-5p:DQ267100	mmu-miR-194-5p	DQ267100	0.514746	0.996435
mmu-miR-194-5p:Snord52	mmu-miR-194-5p	Snord52	0.097028	0.681369
mmu-miR-300-3p:AF357355	mmu-miR-300-3p	AF357355	0.524795	0.997043
mmu-miR-300-3p:DQ267100	mmu-miR-300-3p	DQ267100	0.574294	0.998923
mmu-miR-300-3p:Snord52	mmu-miR-300-3p	Snord52	0.307633	0.936847
mmu-miR-409-3p:AF357355	mmu-miR-409-3p	AF357355	0.467064	0.991927
mmu-miR-409-3p:DQ267100	mmu-miR-409-3p	DQ267100	0.703072	0.999969
mmu-miR-409-3p:Snord52	mmu-miR-409-3p	Snord52	0.251574	0.892466
mmu-miR-411-5p:AF357355	mmu-miR-411-5p	AF357355	0.539757	0.997786
mmu-miR-411-5p:DQ267100	mmu-miR-411-5p	DQ267100	0.694525	0.999959
mmu-miR-411-5p:Snord52	mmu-miR-411-5p	Snord52	0.338768	0.954763
mmu-miR-434-3p:AF357355	mmu-miR-434-3p	AF357355	0.598357	0.999379
mmu-miR-434-3p:DQ267100	mmu-miR-434-3p	DQ267100	0.640127	0.999786
mmu-miR-434-3p:Snord52	mmu-miR-434-3p	Snord52	0.359676	0.964443
mmu-miR-434-5p:AF357355	mmu-miR-434-5p	AF357355	0.431591	0.986152
mmu-miR-434-5p:DQ267100	mmu-miR-434-5p	DQ267100	0.529719	0.997308
mmu-miR-434-5p:Snord52	mmu-miR-434-5p	Snord52	0.204577	0.841947
mmu-miR-541-5p:AF357355	mmu-miR-541-5p	AF357355	0.47461	0.992854
mmu-miR-541-5p:DQ267100	mmu-miR-541-5p	DQ267100	0.664531	0.999893
mmu-miR-541-5p:Snord52	mmu-miR-541-5p	Snord52	0.306368	0.936023
mmu-miR-673-5p:AF357355	mmu-miR-673-5p	AF357355	0.417144	0.983004
mmu-miR-673-5p:DQ267100	mmu-miR-673-5p	DQ267100	0.483458	0.993827
mmu-miR-673-5p:Snord52	mmu-miR-673-5p	Snord52	0.142299	0.755985
mmu-miR-676-3p:Snord52	mmu-miR-676-3p	Snord52	0.0587645	0.612236
mmu-miR-744-5p:Snord52	mmu-miR-744-5p	Snord52	0.148195	0.765004
mmu-miR-872-5p:Snord52	mmu-miR-872-5p	Snord52	0.130969	0.738174
